# Strong effect of *Penicillium roqueforti* populations on volatile and metabolic compounds responsible for aromas, flavor and texture in blue cheeses

**DOI:** 10.1101/2020.03.02.974352

**Authors:** Thibault Caron, Mélanie Le Piver, Anne-Claire Péron, Pascale Lieben, René Lavigne, Sammy Brunel, Daniel Roueyre, Michel Place, Pascal Bonnarme, Tatiana Giraud, Antoine Branca, Sophie Landaud, Christophe Chassard

**Affiliations:** Ecologie Systematique Evolution, Université Paris Saclay, CNRS, AgroParisTech, 91400 Orsay, France; Université Clermont Auvergne, INRAE, Vetagro Sup, UMRF, 20 Côte de Reyne, 15000 Aurillac, France; Université Paris-Saclay, INRAE, AgroParisTech, UMR SayFood, 78850 Thiverval-Grignon, France; Laboratoire Interprofessionnel de Production – SAS L.I.P., 34 rue de Salers, 15 000 Aurillac, France

**Author notes:** joint senior authors (Tatiana Giraud, Antoine Branca, Christophe Chassard). Contact information: Thibault Caron.

**Keywords:** Roquefort cheese, fungi, *Penicillium*, domestication, volatile compounds

## Abstract

Studies of food microorganism domestication can provide important insight into adaptation mechanisms and lead to commercial applications. *Penicillium roqueforti* is a fungus with four genetically differentiated populations, two of which were independently domesticated for blue cheese-making, with the other two populations thriving in other environments. Most blue cheeses are made with strains from a single *P. roqueforti* population, whereas Roquefort cheeses are inoculated with strains from a second population. We made blue cheeses in accordance with the production specifications for Roquefort-type cheeses, inoculating each cheese with a single *P. roqueforti* strain, using a total of three strains from each of the four populations. We investigated differences between the cheeses made with the strains from the four *P. roqueforti* populations, in terms of the induced flora, the proportion of blue color, water activity and the identity and abundance of aqueous and organic metabolites as proxies for proteolysis and lipolysis as well as volatile compounds responsible for flavor and aroma. We found that the population-of-origin of the *P. roqueforti* strains used for inoculation had a minor impact on bacterial diversity and no effect on the abundance of the main microorganism. The cheeses produced with *P. roqueforti* strains from cheese populations had a higher percentage of blue area and a higher abundance of the volatile compounds typical of blue cheeses, such as methyl ketones and secondary alcohols. In particular, the Roquefort strains produced higher amounts of these aromatic compounds, partly due to more efficient proteolysis and lipolysis. The Roquefort strains also led to cheeses with a lower water availability, an important feature for preventing spoilage in blue cheeses, which is subject to controls for the sale of Roquefort cheese. The typical appearance and flavors of blue cheeses thus result from human selection on *P. roqueforti,* leading to the acquisition of specific features by the two cheese populations. These findings have important implications for our understanding of adaptation and domestication, and for cheese improvement.
