## Supplementary Table 1A for "Strong effect of *Penicillium roqueforti* populations on volatile and metabolic compounds responsible for aromas, flavor and texture in blue cheeses"

### Sheet: 1A
Table 1A: microbial count statistics
Data has been centered and scaled
A linear mixed model has been fittet with population, stage and their interaction (referred as Population:Stage hereafter) as fixed effects and assay as random effect
A type 3 anova has been done (because of unbalanced design)
P-values are adjusted with fdr correction because of multiple test effect
	Chisq	Df	Pr(>Chisq)	Signif.
Enterobacteriaceae
(Intercept)	23.3742	1	1.52409e-06	***
Population	3.42393e-29	3	1
Stage	76.8637	4	9.18528e-16	***
Population:Stage	7.73541	12	0.999028
Total
(Intercept)	328.007	1	5.22373e-73	***
Population	3.0538e-27	3	1
Stage	527.87	4	1.25488e-112	***
Population:Stage	2.30172	12	0.999028
Leuconostoc
(Intercept)	2064.18	1	0	***
Population	4.93663e-26	3	1
Stage	3828.65	4	0	***
Population:Stage	4.72717	12	0.999028
Lactic mesophilic
(Intercept)	893.527	1	1.00216e-195	***
Population	4.05837e-26	3	1
Stage	1253.57	4	1.55082e-269	***
Population:Stage	3.53747	12	0.999028
Lactic thermophilic
(Intercept)	80.4733	1	3.92882e-19	***
Population	2.33346e-28	3	1
Stage	100.255	4	1.15721e-20	***
Population:Stage	2.20163	12	0.999028
Mold
(Intercept)	407.329	1	3.72786e-90	***
Population	3.02132e-27	3	1
Stage	791.555	4	1.38185e-169	***
Population:Stage	12.7591	12	0.999028
Yeast
(Intercept)	103.471	1	4.22736e-24	***
Population	5.18644e-28	3	1
Stage	189.774	4	9.48427e-40	***
Population:Stage	6.17368	12	0.999028
Ripening
(Intercept)	15.846	1	6.87121e-05	***
Population	2.52548e-29	3	1
Stage	26.0504	4	3.09125e-05	***
Population:Stage	5.71989	12	0.999028
Table legend:	Chi square statistic	degrees of freedom	P-value	Significance
Significance codes: 0 < ‘***’ <0.001 < '**' < 0.01 < '*' < 0.05 < "." < 0.1 < ' ' < 1
