## Supplementary Table 1B for "Strong effect of *Penicillium roqueforti* populations on volatile and metabolic compounds responsible for aromas, flavor and texture in blue cheeses"

### Sheet: 1B
Stage	Population	Production	Assay	Fabrication	Lactococcus	Leuconostoc	Cellulosimicrobium	Staphylococcus	Lactobacillus	Arthrobacter	Halomonas	Serratia	Acinetobacter	Romboutsia	Escherichia-Shigella	Pseudomonas	Rhodococcus	Bacillus
9	lumber/food spoiler	1	A	1	19754	7216	378	47	8	0	0	4	0	5	0	0	0	0
9	lumber/food spoiler	4	B	1	14654	6242	132	1	5	0	0	1	1	0	0	0	0	0
9	lumber/food spoiler	7	C	1	17516	4647	153	9	7	0	0	2	0	3	0	0	0	0
9	lumber/food spoiler	2	A	2	15680	3134	46	1	2	0	0	0	0	2	0	1	0	0
9	lumber/food spoiler	5	B	2	21665	5360	172	1	11	0	0	0	0	6	57	0	2	0
9	lumber/food spoiler	8	C	2	18833	4757	166	25	9	0	0	3	0	0	0	0	0	0
9	lumber/food spoiler	3	A	3	36081	8455	185	2	4	0	0	6	0	8	1	0	0	0
9	lumber/food spoiler	6	B	3	31654	7166	386	11	22	0	0	2	61	1	0	10	0	0
9	lumber/food spoiler	9	C	3	33486	6046	249	5	9	0	0	4	30	11	0	2	0	0
9	non-Roquefort	1	A	1	30779	9026	297	85	16	0	0	0	0	16	0	1	0	0
9	non-Roquefort	4	B	1	16026	5585	162	2	1	0	0	0	0	1	0	1	0	0
9	non-Roquefort	7	C	1	7947	4536	168	3	3	0	0	3	0	5	0	0	0	0
9	non-Roquefort	2	A	2	34629	9329	445	16	27	0	0	1	0	19	0	0	0	0
9	non-Roquefort	5	B	2	23039	2251	204	6	7	0	3	2	1	11	36	0	0	0
9	non-Roquefort	8	C	2	20301	3569	153	12	1	0	0	3	1	3	2	0	0	0
9	non-Roquefort	3	A	3	14364	9882	432	4	15	0	0	10	0	14	0	3	0	0
9	non-Roquefort	6	B	3	18256	5069	161	2	3	0	0	0	15	2	0	2	0	0
9	non-Roquefort	9	C	3	20145	5199	247	7	10	0	0	2	8	1	0	0	0	0
9	silage/food spoiler	1	A	1	16867	8832	298	112	5	0	0	6	0	6	2	3	0	0
9	silage/food spoiler	4	B	1	10961	3816	221	2	1	2	0	1	0	3	0	0	1	0
9	silage/food spoiler	7	C	1	34457	7023	346	8	0	0	0	2	0	3	0	3	0	0
9	silage/food spoiler	2	A	2	17885	5070	102	3	0	0	0	0	0	1	0	0	0	0
9	silage/food spoiler	5	B	2	10168	3538	206	0	0	7	0	1	0	0	14	0	0	0
9	silage/food spoiler	8	C	2	22917	11607	219	8	1	0	0	1	0	0	0	0	0	0
9	silage/food spoiler	3	A	3	12102	4963	136	0	2	0	0	0	0	0	0	0	0	0
9	silage/food spoiler	6	B	3	10540	3706	226	1	0	0	1	0	21	1	0	1	1	0
9	silage/food spoiler	9	C	3	22606	13225	834	6	3	1	0	1	4	2	0	0	1	0
9	Roquefort	1	A	1	16447	29878	766	36	0	0	0	4	0	0	0	1	0	0
9	Roquefort	4	B	1	7992	3758	90	2	0	0	0	1	0	0	0	0	0	0
9	Roquefort	7	C	1	22583	8461	760	7	1	0	3	3	0	6	0	4	1	1
9	Roquefort	2	A	2	21344	13101	468	7	1	0	0	4	0	1	0	0	0	0
9	Roquefort	5	B	2	16023	8120	262	0	0	0	0	0	1	2	29	2	0	0
9	Roquefort	8	C	2	26417	8452	543	9	0	0	0	1	0	1	0	2	0	0
9	Roquefort	3	A	3	10181	3990	92	4	0	1	0	0	0	1	0	0	0	0
9	Roquefort	6	B	3	13502	9970	260	11	2	0	0	1	19	2	0	0	0	0
9	Roquefort	9	C	3	16610	10054	678	3	2	0	0	5	6	0	0	0	1	0
20	lumber/food spoiler	1	A	1	4639	8907	655	9	1	0	0	4	0	0	1	2	1	0
20	lumber/food spoiler	4	B	1	24948	14028	412	2	0	0	0	4	0	2	0	1	2	0
20	lumber/food spoiler	7	C	1	27025	21590	552	25	57	0	0	8	0	0	0	3	1	0
20	lumber/food spoiler	2	A	2	14560	13110	746	258	1	0	0	4	0	0	0	3	0	0
20	lumber/food spoiler	5	B	2	3151	23033	182	5	0	0	0	0	0	0	0	0	0	0
20	lumber/food spoiler	3	A	3	5705	24230	791	12	4	0	0	9	0	2	0	1	0	0
20	lumber/food spoiler	6	B	3	12860	21003	561	13	0	0	0	3	5	0	0	4	1	0
20	lumber/food spoiler	9	C	3	13159	25794	326	3	114	0	0	4	2	0	0	0	2	0
20	non-Roquefort	1	A	1	12899	15459	418	51	4	0	0	6	0	0	0	2	0	2
20	non-Roquefort	4	B	1	14582	7951	194	0	1	0	0	3	0	0	0	0	0	0
20	non-Roquefort	7	C	1	19780	16242	340	33	3	0	0	4	0	0	0	1	0	0
20	non-Roquefort	2	A	2	17582	28341	566	2	1	0	0	4	0	1	0	3	0	0
20	non-Roquefort	5	B	2	14304	12616	299	2	2	0	0	1	0	1	13	0	0	0
20	non-Roquefort	8	C	2	23512	16281	427	57	1	0	0	3	1	2	0	2	2	0
20	non-Roquefort	3	A	3	7659	22267	334	11	7	0	0	3	0	2	1	1	0	1
20	non-Roquefort	6	B	3	5480	17011	390	113	2	0	0	1	3	0	0	1	0	0
20	non-Roquefort	9	C	3	25180	11732	496	5	7	0	0	0	3	2	0	2	0	0
20	silage/food spoiler	1	A	1	15322	20936	172	55	1	0	0	5	0	1	0	3	0	0
20	silage/food spoiler	4	B	1	21300	8803	718	634	0	1	0	0	2	0	0	1	0	0
20	silage/food spoiler	7	C	1	7496	7924	143	5	0	0	0	0	0	2	0	1	0	0
20	silage/food spoiler	2	A	2	7353	30128	52	55	9	0	0	12	0	1	0	0	4	0
20	silage/food spoiler	5	B	2	10893	7089	534	1	1	0	0	2	0	13	3	0	0	0
20	silage/food spoiler	8	C	2	5335	4879	251	176	1	0	0	2	1	1	0	0	0	0
20	silage/food spoiler	3	A	3	49993	5061	91	13	7	0	0	11	0	2	0	1	0	0
20	silage/food spoiler	6	B	3	4910	27760	224	156	2	5	9	1	1	1	0	3	1	0
20	silage/food spoiler	9	C	3	2845	20941	414	5	125	1	288	2	1	4	2	2	0	0
20	Roquefort	1	A	1	15326	8214	201	40	0	0	2	2	0	1	0	1	0	0
20	Roquefort	4	B	1	13443	17486	203	0	0	0	0	1	1	3	0	4	0	0
20	Roquefort	7	C	1	5909	6552	692	163	0	0	0	1	0	0	0	1	2	0
20	Roquefort	2	A	2	8712	9063	289	2	0	0	0	0	0	1	0	0	0	0
20	Roquefort	5	B	2	25709	6974	410	0	0	0	0	2	0	0	7	1	0	1
20	Roquefort	8	C	2	6867	24840	344	5	40	0	0	4	0	0	0	2	2	0
20	Roquefort	3	A	3	10416	16574	831	5	1	0	0	2	0	0	0	2	1	0
20	Roquefort	6	B	3	5760	14199	309	371	2	0	0	0	1	1	0	1	0	0
20	Roquefort	9	C	3	15089	10300	1104	6	20	1	6	11	9	0	0	1	1	0
90	silage/food spoiler	7	C	1	3738	25127	169	31	45	478	0	1	0	6	0	0	0	0
90	silage/food spoiler	8	C	2	5387	14123	198	19	11	60	0	1	2	2	0	57	0	0
90	silage/food spoiler	9	C	3	7910	8591	375	3	0	27	86	3	25	2	0	0	0	1
90	Roquefort	7	C	1	18682	13532	347	28	26	0	0	20	0	1	0	7	2	0
90	Roquefort	8	C	2	15339	9298	425	8	21	0	0	2	0	3	2	1	1	0
90	Roquefort	9	C	3	13756	16518	898	3	54	0	3	11	4	1	0	1	1	0
180	silage/food spoiler	7	C	1	22611	6166	34	16	10	0	1	3	0	0	0	0	0	0
180	silage/food spoiler	8	C	2	6980	5694	115	24	5	57	1	2	0	0	0	0	1	0
180	silage/food spoiler	9	C	3	15618	6187	257	2	14	2	1	1	0	0	0	1	0	0
180	Roquefort	7	C	1	23117	15151	1331	147	8	0	0	8	0	0	0	2	3	0
180	Roquefort	8	C	2	8106	16402	1366	116	31	3	0	7	1	1	0	1	2	0
180	Roquefort	9	C	3	19578	16449	3008	11	16	51	101	9	7	10	0	4	3	18
