## Supplementary Table 1C for "Strong effect of *Penicillium roqueforti* populations on volatile and metabolic compounds responsible for aromas, flavor and texture in blue cheeses"

### Sheet: 1C
Table 1B: statistics of bacterial composition (metabarcoding)
general composition anova
The subset with most abundant OTUs is composed of Lactococcus, Leuconostoc, Cellulosimicrobium, Staphylococcus, Lactobacillus and Arthrobacter
An isometric log ratio transformation has been done on composition with population, stage, and population-assay interaction (referred as Population:Assay hereafter) as fixed effect
The habitat effect ("cheese" versus "non-cheese" population) and its interactions was removed because not significant, as well as stage:assay and population:stage interactions
A mixed model was not possible with isometric log transformation on composition, therefore a type 3 anova has been done (because of unbalanced design)
Type III MANOVA Tests: Pillai test statistic
	Df	test stat	approx F	num Df	den Df	Pr(>F)	Signif.
(Intercept)	1	0.75782	28.1619	6	54	5.617e-15	***
population	3	0.41415	1.4948	18	168	0.09703	.
stage	1	0.47885	8.2693	6	54	2.295e-06	***
population:assay	8	1.00045	1.4758	48	354	0.02676	*
Table legend:	degrees of freedom	test statistic	F statistic	number of degrees of freedom	denominator degrees of freedom	P-value	Significance
Significance codes: 0 < ‘***’ <0.001 < '**' < 0.01 < '*' < 0.05 < "." < 0.1 < ' ' < 1
alpha diversity
shannon index
A type 3 anova has been done with population, stage and their interaction effect (referred as population:stage hereafter) as fixed effect and assay as random effect
Analysis of Deviance Table (Type III Wald chisquare tests)
Response: Shannon
Source	Chisq	Df	Pr(>Chisq)	Signf.
(Intercept)	37.1776	1	1.078e-09	***
population	8.1445	3	0.043117	*
stage	7.5131	1	0.006125	**
population:stage	5.7738	3	0.123152
Table legend	Chi squared statistic	degrees of freedom	P-value	Significance
Significance codes: 0 < ‘***’ <0.001 < '**' < 0.01 < '*' < 0.05 < "." < 0.1 < ' ' < 1
post-hoc
An estimated marginal means ("emmeans") of population effect has been done as post-doc analysis
Results are averaged over the levels of the stage, with kenward-roger degrees of freedom method, 0.95 confidence leved, TukeyHSD p-value adjustment method and a significance level alpha of 0.05
Emmeans table
population	emmean	SE	df	lower.CL	upper.CL	.group
lumber/food spoiler	0.625	0.026	26	0.572	0.679	a
non-Roquefort	0.648	0.0252	24.2	0.596	0.7	a
Roquefort	0.72	0.0252	24.2	0.668	0.772	a
silage/food spoiler	0.645	0.0252	24.2	0.593	0.697	a
Table legend	estimated marginal mean	standard error	degrees of freedom	lower confidence level	upper confidence level	significance group
Significance codes: 0 < ‘***’ <0.001 < '**' < 0.01 < '*' < 0.05 < "." < 0.1 < ' ' < 1
Pairwise comparisons table
contrast	estimate	SE	df	t.ratio	p.value
non-Roquefort - lumber/food spoiler	0.0226	0.0362	61.1	0.625	0.9238
Roquefort - lumber/food spoiler	0.0944	0.0362	61.1	2.608	0.0542
Roquefort - non-Roquefort	0.0718	0.0356	61	2.016	0.1934
silage/food spoiler - lumber/food spoiler	0.0198	0.0362	61.1	0.547	0.947
silage/food spoiler - non-Roquefort	-0.0028	0.0356	61	-0.079	0.9998
silage/food spoiler - Roquefort	-0.0746	0.0356	61	-2.095	0.1663
Table legend	estimate	standard error	degrees of freedom	T ratio	P-value
Significance codes: 0 < ‘***’ <0.001 < '**' < 0.01 < '*' < 0.05 < "." < 0.1 < ' ' < 1
Simpson index
A type 3 anova has been done with population, stage and their interaction effect (referred as population:stage hereafter) as fixed effect and assay as random effect
Analysis of Deviance Table (Type III Wald chisquare tests)
Response: Simpson
Source	Chisq	Df	Pr(>Chisq)	Signf.
(Intercept)	184.066	1	< 2e-16	***
population	10.0876	3	0.01784	*
stage	6.8249	1	0.00899	**
population:stage	8.0203	3	0.04559	*
Table legend	Chi square statistic	degrees of freedom	P-value	Significance
Significance codes: 0 < ‘***’ <0.001 < '**' < 0.01 < '*' < 0.05 < "." < 0.1 < ' ' < 1
post-hoc
An estimated marginal means (emmeans) of population effect has been done as post-hoc analysis
Results are averaged over the levels of the stage, with kenward-roger degrees of freedom method, 0.95 confidence leved, TukeyHSD p-value adjustment method and a significance level alpha of 0.05
Emmeans table
population	emmean	SE	df	lower.CL	upper.CL	.group
lumber/food spoiler	0.611	0.02	26	0.57	0.653	a
non-Roquefort	0.587	0.0194	24.2	0.547	0.627	a
Roquefort	0.538	0.0194	24.2	0.498	0.578	a
silage/food spoiler	0.598	0.0194	24.2	0.558	0.638	a
Table legend	estimated marginal mean	standard error	degrees of freedom	lower confidence level	upper confidence level	significance group
Significance codes: 0 < ‘***’ <0.001 < '**' < 0.01 < '*' < 0.05 < "." < 0.1 < ' ' < 1
Pairwise comparisons table
contrast	estimate	SE	df	t.ratio	p.value
non-Roquefort - lumber/food spoiler	-0.0246	0.0279	61.1	-0.882	0.814
Roquefort - lumber/food spoiler	-0.0731	0.0279	61.1	-2.624	0.0522
Roquefort - non-Roquefort	-0.0485	0.0274	61	-1.77	0.2975
silage/food spoiler - lumber/food spoiler	-0.0129	0.0279	61.1	-0.464	0.9665
silage/food spoiler - non-Roquefort	0.0116	0.0274	61	0.425	0.974
silage/food spoiler - Roquefort	0.0601	0.0274	61	2.195	0.1361
Table legend	estimate	standard error	degrees of freedom	T ratio	P-value
Significance codes: 0 < ‘***’ <0.001 < '**' < 0.01 < '*' < 0.05 < "." < 0.1 < ' ' < 1
beta diversity
Bray-Curtis dissimilarity
Bray-curtis distances have been calculated with population, stage, their interaction effect (referred as population:stage hereafter) and the population:assay interaction as fixed effects and with 1000 free permutations
Source	Df	SumsOfSqs	MeanSqs	F.Model	R2	Pr(>F)	Signif.
population	3	0.1558	0.05195	1.0223	0.03437	0.41958
stage	1	1.1209	1.12085	22.0588	0.24724	0.000999	***
population:stage	3	0.1444	0.04812	0.947	0.03184	0.44955
population:assay	8	0.3178	0.03973	0.7819	0.07011	0.704296
Residuals	55	2.7947	0.05081	-	0.61644	-
Total	70	4.5335	-	-	1	-	-
Table legend	degrees of freedom	sums iof squares	means of squares	F statistic	variance proportion	P-value	Significance
Significance codes: 0 < ‘***’ <0.001 < '**' < 0.01 < '*' < 0.05 < "." < 0.1 < ' ' < 1
