## Supplementary Table 1D for "Strong effect of *Penicillium roqueforti* populations on volatile and metabolic compounds responsible for aromas, flavor and texture in blue cheeses"

### Sheet: 1D
Table 1C: blue cheese area statistics
Please see the imageJ script for the percentage of colonization
A linear mixed model has been fitted on scaled and centered data (blue pixel percentage) with population, stage and their interaction (referred as population:stage hereafter) as fixed effects and assay as random effect
A type 3 anova has been done
Analysis of Deviance Table (Type III Wald chisquare tests)
	Chisq	Df	Pr(>Chisq)	signif.
(Intercept)	9.03697	1	0.00264574	**
population	33.0622	3	3.12478e-07	***
stage	17.1466	1	3.46033e-05	***
population:stage	2.27522	3	0.517284
table legend	Chi square statistic	degree of freedom	P-value	significance
Significance codes: 0 < ‘***’ <0.001 < '**' < 0.01 < '*' < 0.05 < "." < 0.1 < ' ' < 1
post-hoc:
An estimated marginal means ("emmeans") has been done as post-hoc analysis on the population effect with P-value multiple test tuckeyHSD adjustment
contrast	estimate	SE	df	t.ratio	p.value	Signif
Roquefort - non-Roquefort	0.0820616	0.112588	314	0.728863	0.885479
Silage - non-Roquefort	-1.02158	0.112588	314	-9.07359	1.05427e-12	***
Silage - Roquefort	-1.10364	0.112588	314	-9.80246	1.05482e-12	***
Wood - non-Roquefort	-0.608197	0.112588	314	-5.40195	7.79094e-07	***
Wood - Roquefort	-0.690259	0.112588	314	-6.13081	1.57116e-08	***
Wood - Silage	0.413384	0.112588	314	3.67164	0.0016059	**
