## Supplementary Table 1E for "Strong effect of *Penicillium roqueforti* populations on volatile and metabolic compounds responsible for aromas, flavor and texture in blue cheeses"

### Sheet: 1E
Table 1D: targeted aqueous metabolite analysis statistics
For each comparison below (cheese versus non-cheese, Roquefort versus non-Roquefort and among the four populations):
Data has been scaled and centered by the mean
An orthogonal signal correction (OSC) partial least square discriminant analysis has been done (OPLSDA, personal function)
We used up to 10 components including up to 3 OSC. components, a LOO validation with the "oscorespls" method
The optimal number of components and OSC components chosen in accordance with the minimum RMSEP
A jacknife test has been done on the coefficients of the OPLSDA, and P-values have been corrected for multiple test biais with the fdr method
cheese versus non-cheese populations (6:2 component:OSC component)
	coefficients	sd	tvalues	df	pvalues	signif.
Alanine	-0.0859066	0.0880805	-0.975319	71	0.38262
Citrulline	-0.318617	0.0651091	-4.89358	71	2.75141e-05	***
Arginine	-0.25285	0.0770172	-3.28303	71	0.00366953	**
Cystathionine	-0.0249759	0.0852119	-0.293104	71	0.770298
Tryptophan	-0.239924	0.112424	-2.1341	71	0.0521654
Glycine	-0.142823	0.0911699	-1.56656	71	0.164604
Hypotaurine	-0.0832828	0.0804009	-1.03584	71	0.367746
Isoleucine	-0.342611	0.0580474	-5.90227	71	1.2896e-06	***
Aspartic acid	-0.245699	0.0812769	-3.02298	71	0.00667126	**
Glutamic acid	0.620573	0.130058	4.77152	71	3.23389e-05	***
Histidine	-0.0659726	0.0777042	-0.849022	71	0.436696
Serine	-0.330597	0.0656238	-5.03776	71	1.98234e-05	***
Leucine	-0.264403	0.0503839	-5.24776	71	1.17112e-05	***
Threonine	0.114824	0.0498354	2.30407	71	0.0386925	*
Tyrosine	0.0866582	0.0653317	1.32643	71	0.241432
Valine	-0.269972	0.0664482	-4.0629	71	0.000354862	***
Lysine	-0.196224	0.0788412	-2.48885	71	0.0268254	*
Methionine	0.358846	0.0753613	4.76168	71	3.23389e-05	***
Ornithine	0.210325	0.0653426	3.21881	71	0.00405956	**
Phenylalanine	0.113759	0.049761	2.28612	71	0.0386925	*
Proline	0.0602566	0.0821474	0.733518	71	0.486824
Spermidine	0.444041	0.0633686	7.00728	71	2.61916e-08	***
Taurine	-0.23444	0.0681599	-3.43955	71	0.00250241	**
Roquefort versus non-Roquefort populations (2:2 component:OSC component)
	coefficients	sd	tvalues	df	pvalues	signif.
Alanine	0.0489677	0.0191868	2.55215	35	0.0284645	*
Citrulline	0.00696869	0.0177283	0.393084	35	0.801138
Arginine	0.0451878	0.0214523	2.10643	35	0.0623856
Cystathionine	0.0743013	0.0286026	2.59771	35	0.0284645	*
Tryptophan	0.00445294	0.0186494	0.238771	35	0.890074
Glycine	0.0053736	0.0291035	0.184637	35	0.893424
Hypotaurine	0.0566353	0.0238576	2.37389	35	0.0381468	*
Isoleucine	0.0329176	0.00566079	5.81502	35	1.5565e-05	***
Aspartic acid	0.0393183	0.0187604	2.09582	35	0.0623856
Glutamic acid	0.0584863	0.0177043	3.3035	35	0.00733741	**
Histidine	0.00813324	0.0201756	0.403123	35	0.801138
Serine	0.0521971	0.0114457	4.5604	35	0.000298194	***
Leucine	0.0451275	0.00854632	5.28034	35	5.26358e-05	***
Threonine	0.028499	0.00628453	4.53479	35	0.000298194	***
Tyrosine	0.0337645	0.010389	3.25001	35	0.00733741	**
Valine	0.0460157	0.00686222	6.70566	35	2.11439e-06	***
Lysine	0.0305919	0.0092976	3.2903	35	0.00733741	**
Methionine	0.0490513	0.0157362	3.11711	35	0.00930026	**
Ornithine	-0.01087	0.0263603	-0.412363	35	0.801138
Phenylalanine	0.0281651	0.0111356	2.52928	35	0.0284645	*
Proline	0.0137228	0.0133518	1.02778	35	0.420903
Spermidine	-0.000137852	0.0271386	-0.00507955	35	0.995976
Taurine	0.0690217	0.0225642	3.05891	35	0.00975796	**
Among the four populations (6:2 component:OSC component)(not shown)
	coefficients	sd	tvalues	df	pvalues	signif.
Alanine	-1.44088	0.279947	-5.14699	71	2.6004e-05	***
Citrulline	-0.24585	0.192893	-1.27454	71	0.250128
Arginine	-0.611948	0.262081	-2.33496	71	0.0571862
Cystathionine	-0.299911	0.242511	-1.23669	71	0.25332
Tryptophan	-0.33953	0.246607	-1.37681	71	0.220924
Glycine	-0.612597	0.268885	-2.27829	71	0.0589074
Hypotaurine	-0.0235506	0.232732	-0.101192	71	0.919683
Isoleucine	-0.452533	0.145512	-3.10994	71	0.0123897	*
Aspartic acid	0.694956	0.258521	2.6882	71	0.03006	*
Glutamic acid	0.423689	0.243005	1.74354	71	0.15139
Histidine	0.306398	0.196512	1.55918	71	0.199593
Serine	-0.433175	0.125583	-3.4493	71	0.00545928	**
Leucine	-0.621512	0.118065	-5.26413	71	2.6004e-05	***
Threonine	-0.209706	0.146869	-1.42784	71	0.220924
Tyrosine	-0.103681	0.173728	-0.596804	71	0.605159
Valine	0.114812	0.206392	0.556283	71	0.60612
Lysine	-0.486437	0.199099	-2.44319	71	0.0490097	*
Methionine	0.475795	0.212339	2.24073	71	0.0589074
Ornithine	-0.997476	0.199237	-5.00649	71	2.98023e-05	***
Phenylalanine	0.447089	0.166833	2.67985	71	0.03006	*
Proline	0.358435	0.234091	1.53118	71	0.199593
Spermidine	0.389684	0.189106	2.06066	71	0.0824167
Taurine	0.224532	0.159955	1.40372	71	0.220924
table legend	coefficient	standard deviation	t values	degrees of freedom	pvalues	significance
Significance codes: 0 < ‘***’ <0.001 < '**' < 0.01 < '*' < 0.05 < "." < 0.1 < ' ' < 1
