## Supplementary Table 1F for "Strong effect of *Penicillium roqueforti* populations on volatile and metabolic compounds responsible for aromas, flavor and texture in blue cheeses"

### Sheet: 1F
Table 1E: non-targeted aqueous metabolite analysis statistics
Statistics have been done on the sum of all aqueous products (as a proxy for AA) per sample
A linear mixed model has been fitted with population as fixed effect and assay as random effect
A type 3 anova has been done
Analysis of Deviance Table (Type III Wald chisquare tests)
Response: AA
Source	Chisq	Df	Pr(>Chisq)	Signif.
(Intercept)	203.745	1	< 2.2e-16	***
population	67.805	3	1.26e-14	***
table legend	Chi square	degree of freedom	P-value	Significance
Significance codes: 0 < ‘***’ <0.001 < '**' < 0.01 < '*' < 0.05 < "." < 0.1 < ' ' < 1
post-hoc:
An estimated marginal means (emmeans) has been done as post-hoc analysis on the population effect with tuckeyHSD adjustment
We used kenward-roger degrees of freedom method, 0.95 confidence leved, TukeyHSD p-value adjustment method and a significance level alpha of 0.05
Emmeans
population	emmean	SE	df	lower.CL	upper.CL	.group
lumber/food spoiler	117000000000000	8190000000000	3.12	91400000000000	142000000000000	a
non-Roquefort	104000000000000	8190000000000	3.12	78300000000000	129000000000000	ab
Roquefort	140000000000000	8190000000000	3.12	115000000000000	166000000000000	c
silage/food spoiler	93500000000000	8190000000000	3.12	67900000000000	119000000000000	b
Table legend	estimated marginal means	standard error	degree of freedom	lower confidence level	upper confidence level	significance group
Significance codes: 0 < ‘***’ <0.001 < '**' < 0.01 < '*' < 0.05 < "." < 0.1 < ' ' < 1
Pairwise comparisons table
contrast	estimate	SE	df	t.ratio	p.value
non-Roquefort - lumber/food spoiler	-13100000000000	5980000000000	66	-2.19	0.1366
Roquefort - lumber/food spoiler	23100000000000	5980000000000	66	3.867	0.0014
Roquefort - non-Roquefort	36200000000000	5980000000000	66	6.057	<.0001
silage/food spoiler - lumber/food spoiler	-23500000000000	5980000000000	66	-3.926	0.0012
silage/food spoiler - non-Roquefort	-10400000000000	5980000000000	66	-1.736	0.3136
silage/food spoiler - Roquefort	-46600000000000	5980000000000	66	-7.793	<.0001
tble legend	estimate	standard error	degree of freedom	t ratio	p-value
