## Supplementary Table 1G for "Strong effect of *Penicillium roqueforti* populations on volatile and metabolic compounds responsible for aromas, flavor and texture in blue cheeses"

### Sheet: 1G
Table 1E: targeted organic metabolite analysis statistics
We did the same statistics as for targeted aqueous metabolites analysis (see Supplementary Table 1D)
C21:0 has been used as a calibration standard
cheese versus non-cheese populations (2:2 component:OSC component)
	coefficients	sd	tvalues	df	pvalues	signif.
C10:0	-0.0184767	0.043382	-0.425907	70	0.7949
C12:0	-0.044199	0.0263753	-1.67578	70	0.67799
C14:0	-0.0366864	0.0316506	-1.15911	70	0.718117
C16:0	-0.0505229	0.0240643	-2.0995	70	0.67799
C18:0	-0.0413973	0.0287444	-1.44019	70	0.67799
C18:1	-0.034534	0.0338087	-1.02145	70	0.718117
C18:2	-0.0283596	0.037841	-0.749442	70	0.773094
C21:0	-0.0988422	0.0645486	-1.53128	70	0.67799
TG24	0.0759653	0.0519284	1.46289	70	0.67799
TG26	0.0528941	0.035078	1.5079	70	0.67799
TG28	0.0448225	0.0699121	0.641126	70	0.773094
TG30	0.0334641	0.0275216	1.21592	70	0.718117
TG32	0.0252851	0.0239983	1.05362	70	0.718117
TG34	-0.0439142	0.0490819	-0.894714	70	0.723079
TG36	-0.0643562	0.0592094	-1.08693	70	0.718117
TG38	-0.0527753	0.0529029	-0.997589	70	0.718117
TG40	-0.0534207	0.0577936	-0.924336	70	0.723079
TG42	-0.00818935	0.022147	-0.369772	70	0.7949
TG44	-0.0140324	0.019682	-0.712957	70	0.773094
TG46	0.0194174	0.0455865	0.425947	70	0.7949
TG48	0.0393434	0.0695791	0.565449	70	0.773094
TG50	0.0430986	0.0788683	0.546464	70	0.773094
TG50:1	0.00591596	0.0442794	0.133605	70	0.92603
TG50:2	0.0120341	0.0310996	0.386953	70	0.7949
TG52	-0.0179085	0.057351	-0.31226	70	0.811754
TG52:1	-0.0257293	0.0464528	-0.55388	70	0.773094
TG54:2	0.0178963	0.0283525	0.631207	70	0.773094
TG54:3	0.000780033	0.0287311	0.0271494	70	0.978418
Roquefort versus non-Roquefort populations (2:2 component:OSC component)
	coefficients	sd	tvalues	df	pvalues	signif.
C10:0	-0.0172535	0.0788133	-0.218916	35	0.98571
C12:0	-0.0330108	0.0604006	-0.546531	35	0.98571
C14:0	-0.0478014	0.0429762	-1.11228	35	0.98571
C16:0	-0.0550624	0.0350917	-1.5691	35	0.910765
C18:0	-0.0717923	0.0202526	-3.54485	35	0.0122135	*
C18:1	-0.0735444	0.0209697	-3.50717	35	0.0122135	*
C18:2	-0.0826336	0.0208985	-3.95405	35	0.010339	*
C21:0	-0.127917	0.101998	-1.25412	35	0.98571
TG24	-0.0160347	0.0402937	-0.397947	35	0.98571
TG26	-0.0191422	0.0432667	-0.442424	35	0.98571
TG28	0.152156	0.185609	0.819765	35	0.98571
TG30	-0.0195464	0.0419073	-0.46642	35	0.98571
TG32	-0.00646673	0.0398173	-0.16241	35	0.98571
TG34	0.0104082	0.0365908	0.284449	35	0.98571
TG36	0.0159963	0.0477026	0.335334	35	0.98571
TG38	0.0139565	0.0550235	0.253646	35	0.98571
TG40	0.0011898	0.0488184	0.0243719	35	0.98571
TG42	-0.0135071	0.0339032	-0.398402	35	0.98571
TG44	-0.0296082	0.0439699	-0.673375	35	0.98571
TG46	-0.0443254	0.0707027	-0.626927	35	0.98571
TG48	-0.0202066	0.0632369	-0.319538	35	0.98571
TG50	-0.020618	0.0787689	-0.261754	35	0.98571
TG50:1	-0.00896976	0.0729744	-0.122917	35	0.98571
TG50:2	-0.000739133	0.0409736	-0.0180393	35	0.98571
TG52	0.00856699	0.087077	0.0983841	35	0.98571
TG52:1	-0.0122807	0.0601336	-0.204224	35	0.98571
TG54:2	0.0104328	0.0368852	0.282846	35	0.98571
TG54:3	0.00230948	0.0362667	0.0636806	35	0.98571
among the four populations (2:2 component:OSC component)
	coefficients	sd	tvalues	df	pvalues	signif.
C10:0	0.0361404	0.10168	0.355434	70	0.984068
C12:0	-0.0139463	0.0644731	-0.216312	70	0.984068
C14:0	-0.00728513	0.0689873	-0.105601	70	0.984068
C16:0	-0.0293291	0.056384	-0.520168	70	0.984068
C18:0	-0.0243769	0.0599238	-0.406799	70	0.984068
C18:1	-0.0247499	0.0601223	-0.41166	70	0.984068
C18:2	-0.0210381	0.0587717	-0.357964	70	0.984068
C21:0	-0.259945	0.226959	-1.14534	70	0.95452
TG24	0.0271185	0.117901	0.23001	70	0.984068
TG26	-0.021067	0.0798716	-0.263761	70	0.984068
TG28	0.137043	0.181335	0.755742	70	0.984068
TG30	-0.0496207	0.0610937	-0.812205	70	0.984068
TG32	-0.0541301	0.0568287	-0.952514	70	0.984068
TG34	-0.146439	0.0690492	-2.1208	70	0.871327
TG36	-0.159594	0.0947834	-1.68378	70	0.934563
TG38	-0.141594	0.0740917	-1.91107	70	0.871327
TG40	-0.1495	0.0980006	-1.5255	70	0.954399
TG42	-0.0734724	0.0635899	-1.15541	70	0.95452
TG44	-0.0768849	0.0573249	-1.34121	70	0.95452
TG46	-0.00721362	0.0469326	-0.153702	70	0.984068
TG48	0.0593087	0.0875177	0.677676	70	0.984068
TG50	0.0648527	0.116544	0.556464	70	0.984068
TG50:1	-0.0445169	0.101764	-0.437452	70	0.984068
TG50:2	-0.00902336	0.0531548	-0.169756	70	0.984068
TG52	-0.00208232	0.127577	-0.0163221	70	0.996198
TG52:1	-0.0693142	0.0614676	-1.12766	70	0.95452
TG54:2	0.0090706	0.0621453	0.145958	70	0.984068
TG54:3	-0.000229553	0.0480037	-0.00478198	70	0.996198
table legend	coefficients	standard error	t values	degree of freedom	P-values	significance
Significance codes: 0 < ‘***’ <0.001 < '**' < 0.01 < '*' < 0.05 < "." < 0.1 < ' ' < 1
