## Supplementary Table 1H for "Strong effect of *Penicillium roqueforti* populations on volatile and metabolic compounds responsible for aromas, flavor and texture in blue cheeses"

### Sheet: 1H
Table 1G: non-targeted organic metabolite analysis statistics, in positive ionization mode for free fatty acids
We did the same statistics as for non-tareted aqueous metabolites analysis (see Supplementary Table 1E)
Analysis of Deviance Table (Type III Wald chisquare tests)
Response: FFA^2
Source	Chisq	Df	Pr(>Chisq)	Signif.
(Intercept)	24.531	1	7.313e-07	***
population	146.727	3	< 2.2e-16	***
Table legend	Chi square	degree of freedom	P-value	significance
Significance codes: 0 < ‘***’ <0.001 < '**' < 0.01 < '*' < 0.05 < "." < 0.1 < ' ' < 1
post-hoc:
Emmeans table
population	emmean	SE	df	lower.CL	upper.CL	.group
lumber/food spoiler	8.92e+26	1.8e+26	2.47	2.43e+26	1.54e+27	a
non-Roquefort	1.03e+27	1.79e+26	2.43	3.75e+26	1.68e+27	a
Roquefort	1.66e+27	1.79e+26	2.43	1e+27	2.31e+27	b
silage/food spoiler	6.02e+26	1.79e+26	2.43	-5.19e+25	1.26e+27	c
Table legend	estimated marginal means	standard error	degree of freedom	lower confidence level	upper confidence level	significance group
Significance codes: 0 < ‘***’ <0.001 < '**' < 0.01 < '*' < 0.05 < "." < 0.1 < ' ' < 1
Pairwise comparisons table
contrast	estimate	SE	df	t.ratio	p.value
non-Roquefort - lumber/food spoiler	1.37e+26	9.13e+25	65	1.5	0.4432
Roquefort - lumber/food spoiler	7.65e+26	9.13e+25	65	8.383	<.0001
Roquefort - non-Roquefort	6.28e+26	8.99e+25	65	6.986	<.0001
silage/food spoiler - lumber/food spoiler	-2.9e+26	9.13e+25	65	-3.176	0.0119
silage/food spoiler - non-Roquefort	-4.27e+26	8.99e+25	65	-4.747	0.0001
silage/food spoiler - Roquefort	-1.06e+27	8.99e+25	65	-11.733	<.0001
Table legend	estimate	standard error	degree of freedom	t ratio	P-value
Significance codes: 0 < ‘***’ <0.001 < '**' < 0.01 < '*' < 0.05 < "." < 0.1 < ' ' < 1
