## Supplementary Table 1I for "Strong effect of *Penicillium roqueforti* populations on volatile and metabolic compounds responsible for aromas, flavor and texture in blue cheeses"

### Sheet: 1I
Table 1H: non-targeted organic metabolite analysis statistics, in negative ionization mode for glycerides
same statistics as for non-tareted aqueous metabolites analysis
Analysis of Deviance Table (Type III Wald chisquare tests)
Response: TG^2
Source	Chisq	Df	Pr(>Chisq)	Signif.
(Intercept)	499.388	1	< 2e-16	***
population	7.257	3	0.06414	.
Table legend	Chi square	degree of freedom	P-value	Significance
Significance codes: 0 < ‘***’ <0.001 < '**' < 0.01 < '*' < 0.05 < "." < 0.1 < ' ' < 1
