## Supplementary Table 1J for "Strong effect of *Penicillium roqueforti* populations on volatile and metabolic compounds responsible for aromas, flavor and texture in blue cheeses"

### Sheet: 1J
Table 1I: statistics of physicochemical measurements
The data has been centered and scaled
A linear mixed model has been fitted with population, stage and their interaction (referred as population:stage hereafter) as fixed effects and assay as random effect
A type 3 anova has been done and p-values have been corrected from multiple test biais usingthe fdr method
The parameter name, the total and the list of the associated analysis stages are shown in bold.
	Chisq	Df	Pr(>Chisq)	Pr adjusted	Signif
	Dry	5 stages	from 0 to 180 days
(Intercept)	3734.11	1	0	0	***
Population	1.8257e-25	3	1	1
Stage	7815.51	4	0	0	***
Population:Stage	8.09835	12	0.777398	1
	Fat	5 stages	from 0 to 180 days
(Intercept)	652.214	1	7.37095e-144	4.17687e-143	***
Population	6.97109e-28	3	1	1
Stage	1479.83	4	3.38998e-319	0	***
Population:Stage	0.960734	12	0.999989	1
	pH	5 stages	from 0 to 180 days
(Intercept)	18.133	1	2.05996e-05	5.83654e-05	***
Population	1.59755e-28	3	1	1
Stage	167.077	4	4.4326e-35	1.88386e-34	***
Population:Stage	31.7756	12	0.00149847	0.012737	*
	Fat.Dry	4 stages	from 9 to 180 days
(Intercept)	0.609411	1	0.43501	0.631517
Population	1.25499	3	0.739848	1
Stage	1.13195	3	0.769368	0.87195
Population:Stage	6.80414	9	0.657503	0.931463
	MDC	4 stages	from 9 to 180 days
(Intercept)	0.183644	1	0.66826	0.710026
Population	1.39561	3	0.706565	1
Stage	10.4359	3	0.0152021	0.0234942	*
Population:Stage	8.89922	9	0.446628	0.843631
	Total nitrogen	3 stages	from 20 to 180 days
(Intercept)	0.451003	1	0.501859	0.643567
Population	0.848725	3	0.837781	1
Stage	0.903055	2	0.636655	0.773081
Population:Stage	7.05833	6	0.315487	0.726654
	Non-protein nitrogen	3 stages	from 20 to 180 days
(Intercept)	27.2738	1	1.76588e-07	6.004e-07	***
Population	3.79262	3	0.284746	1
Stage	64.0086	2	1.26099e-14	3.57279e-14	***
Population:Stage	38.2205	6	1.01717e-06	1.72918e-05	***
	Soluble nitrogen	3 stages	from 20 to 180 days
(Intercept)	9.67383	1	0.00186912	0.00397187	**
Population	21.8913	3	6.87185e-05	0.000837454	***
Stage	76.2904	2	2.71482e-17	9.23038e-17	***
Population:Stage	7.90229	6	0.24535	0.726654
	Lactose	3 stages	from 9 to 20 days
(Intercept)	8795.66	1	0	0	***
Population	1.12053e-25	3	1	1
Stage	36298.2	2	0	0	***
Population:Stage	1.4912e-05	6	1	1
	Glucose	2 stages	from 9 to 20 days
(Intercept)	0.394399	1	0.529996	0.643567
Population	6.41141e-30	3	1	1
Stage	1.08242e-29	1	1	1
Population:Stage	3.49125	3	0.321899	0.726654
	Galactose	2 stages	from 9 to 20 days
(Intercept)	0.240385	1	0.623928	0.707119
Population	4.53524e-31	3	1	1
Stage	2.76923	1	0.0960923	0.136131
Population:Stage	2.07692	3	0.556595	0.931463
	Lactate	2 stages	from 9 to 20 days
(Intercept)	11.2315	1	0.000804188	0.00195303	**
Population	1.42685	3	0.699254	1
Stage	40.901	1	1.60141e-10	3.40299e-10	***
Population:Stage	4.21794	3	0.238872	0.726654
	Acetate	2 stages	from 9 to 20 days
(Intercept)	31.1463	1	2.39292e-08	1.01699e-07	***
Population	6.70315	3	0.0819861	0.464588
Stage	46.9654	1	7.22515e-12	1.75468e-11	***
Population:Stage	3.34116	3	0.341955	0.726654
	Butyrate	2 stages	from 9 to 20 days
(Intercept)	5.28596	1	0.0214981	0.0406074	*
Population	4.54002e-30	3	1	1
Stage	13.2579	1	0.000271436	0.000512713	***
Population:Stage	6.5207	3	0.0888497	0.503482
	Salt	2 stages	from 90 to 180 days
(Intercept)	0.581367	1	0.445777	0.631517
Population	0.487824	3	0.921558	1
Stage	0.732065	1	0.392215	0.512896
Population:Stage	0.0382529	3	0.998033	1
	Aw	2 stages	from 90 to 180 days
(Intercept)	3.28321	1	0.069992	0.118986
Population	21.1386	3	9.8524e-05	0.000837454	***
Stage	10.4032	1	0.00125797	0.00213855	**
Population:Stage	1.80818	3	0.613157	0.931463
Table legend	Chi square	degrees of freedom	inital p-value	corrected p-value	significane
Significance codes: 0 < ‘***’ <0.001 < '**' < 0.01 < '*' < 0.05 < "." < 0.1 < ' ' < 1
post-hoc analysis
Only for parameters that showed significant differences: soluble nitrogen, non-protein nitrogen and activity of water
An estimated marginal means (emmeans) has been done on the population (and population:stage interaction for non-soluble nitrogn) effect with a multiple test biais tuckeyHSD adjustment on p-values
Soluble_nitrogen ~ Population
Population	emmean	SE	df	lower.CL	upper.CL	.group
Silage	-0.844523	0.276609	2.67182	-0.863541	-0.825505	1
Non-Roquefort	-0.379776	0.276609	2.67182	-0.398795	-0.360758	2
Wood	-0.365423	0.276609	2.67182	-0.384441	-0.346405	2
Roquefort	0.233382	0.276609	2.67182	0.214364	0.2524	3
Table legend	estimated marginal mean	standard error	degrees of freedom	lower confidence level	upper confidence level	significance group
Significance codes: 0 < ‘***’ <0.001 < '**' < 0.01 < '*' < 0.05 < "." < 0.1 < ' ' < 1
Aw ~ Population
Population	emmean	SE	df	lower.CL	upper.CL	.group
Roquefort	-0.420999	0.359745	2.90322	-0.445559	-0.39644	1
Wood	0.119269	0.359745	2.90322	0.0947093	0.143828	12
Non-Roquefort	0.501206	0.359745	2.90322	0.476647	0.525766	23
Silage	0.865089	0.359745	2.90322	0.840529	0.889648	3
Table legend	estimated marginal mean	standard error	degrees of freedom	lower confidence level	upper confidence level	significance group
Significance codes: 0 < ‘***’ <0.001 < '**' < 0.01 < '*' < 0.05 < "." < 0.1 < ' ' < 1
Non.protein_nitrogen ~ Population:Stage
Population	Stage	emmean	SE	df	lower.CL	upper.CL	.group
Silage	20	-1.12057	0.200966	8.69988	-1.13354	-1.1076	1
Non-Roquefort	20	-1.04953	0.200966	8.69988	-1.0625	-1.03656	1
Wood	20	-0.945187	0.200966	8.69988	-0.958157	-0.932217	1
Roquefort	20	-0.727622	0.200966	8.69988	-0.740592	-0.714652	12
Silage	90	-0.0660465	0.200966	8.69988	-0.0790165	-0.0530765	23
Wood	90	-0.0149853	0.200966	8.69988	-0.0279554	-0.00201533	234
Non-Roquefort	90	-0.00832519	0.200966	8.69988	-0.0212952	0.00464482	234
Silage	180	0.088617	0.200966	8.69988	0.075647	0.101587	34
Roquefort	90	0.194439	0.200966	8.69988	0.181469	0.20741	34
Non-Roquefort	180	0.66065	0.200966	8.69988	0.64768	0.67362	45
Wood	180	0.986258	0.200966	8.69988	0.973288	0.999228	5
Roquefort	180	2.0023	0.200966	8.69988	1.98933	2.01527	6
Table legend	-	estimated marginal mean	standard error	degrees of freedom	lower confidence level	upper confidence level	significance group
Significance codes: 0 < ‘***’ <0.001 < '**' < 0.01 < '*' < 0.05 < "." < 0.1 < ' ' < 1
