## Supplementary Table 1K for "Strong effect of *Penicillium roqueforti* populations on volatile and metabolic compounds responsible for aromas, flavor and texture in blue cheeses"

### Sheet: 1K
Table 1J: volatile compounds analysis statistics
We did the same statistics as for targeted aqueous metabolites (see Supplementary Table 1D)
For compound family precisions (*), please refer to Supplementary Table 3
cheese versus non-cheese populations (2:1 component:OSC component)(not shown)
compounds	coefficients	sd	tvalues	df	pvalues	signif.
3-methyl-butanal	-0.0516263	0.0100602	-5.13176	35	4.78684e-05	***
3-methyl-1-butanol	-0.0378811	0.00514068	-7.36889	35	2.56938e-07	***
2-Heptanol	-0.0154197	0.00668853	-2.3054	35	0.0572428
2-Hexanol	-0.0169246	0.00686604	-2.46497	35	0.0416751	*
2-Nonanol	-0.046314	0.0060338	-7.67577	35	2.09664e-07	***
2-Octanol	-0.0134762	0.00811964	-1.6597	35	0.184192
Isopropyl Alcohol	-0.0207662	0.0063137	-3.28908	35	0.00656201	**
Acetic acid	0.0287572	0.00750478	3.83185	35	0.00168772	**
Butanoic acid	0.0261915	0.00851275	3.07674	35	0.0107956	*
Dodecanoic acid	0.00547497	0.0105188	0.520494	35	0.692567
Heptanoic acid	0.0124456	0.00801889	1.55204	35	0.216083
Hexanoic acid	0.0287282	0.00650366	4.41724	35	0.00033426	***
n-Decanoic acid	-0.0148495	0.00574891	-2.58301	35	0.0332542	*
Nonanoic acid	0.0191951	0.0107557	1.78464	35	0.158077
Pentanoic acid	0.0245093	0.00684403	3.58113	35	0.00316433	**
Propanoic acid	0.0108443	0.0125987	0.860744	35	0.526984
Octanoic acid	0.00507113	0.00557034	0.910382	35	0.526926
Acetoin	0.0021437	0.00923843	0.232041	35	0.860903
2-Butanone	0.00755199	0.00825535	0.914799	35	0.526926
2-Heptanone	-0.0378744	0.00547997	-6.91141	35	4.97246e-07	***
2-Hexanone	-0.00385098	0.00862158	-0.446668	35	0.726744
2-Nonanone	-0.0399669	0.00760343	-5.25643	35	3.69103e-05	***
2-Octanone	-0.0514315	0.0104573	-4.91824	35	8.21295e-05	***
2-Pentanone	-0.0376474	0.00591149	-6.36851	35	1.68841e-06	***
2-Undecanone	-0.00767919	0.00707905	-1.08478	35	0.456698
3-Octanone	-0.00429042	0.00735178	-0.583589	35	0.662634
5-Hepten-2-one	0.00217111	0.0141247	0.15371	35	0.901253
5-Nonen-2-one	-0.0139756	0.00823537	-1.69702	35	0.179219
8-Nonen-2-one	-0.0033168	0.00777384	-0.426662	35	0.726744
9-Decen-1-ol methyl ether	-0.0322775	0.00456203	-7.07526	35	4.07433e-07	***
2-phenylethyl-acetate	0.00766075	0.00881098	0.869454	35	0.526984
3-methyl-butanoic acid	-0.0131244	0.00588463	-2.23029	35	0.0644771
3-methylbutyl-butyrate	-0.000858543	0.0119584	-0.071794	35	0.943175
Ethyl-butyrate	-0.00536981	0.00844244	-0.636049	35	0.641069
Methyl-butyrate	-0.0595916	0.0105802	-5.63236	35	1.34707e-05	***
Methyl-decanoate	-0.00617082	0.00787853	-0.783245	35	0.566131
Methyl-dodecanoate	-0.00836513	0.00812464	-1.0296	35	0.477324
Ethyl-hexanoate	-0.0368723	0.0135821	-2.71476	35	0.0255686	*
Methyl-hexanoate	-0.0512895	0.00778537	-6.58794	35	1.04677e-06	***
Ethyl-octanoate	0.0084013	0.0116551	0.720829	35	0.594753
compound families	coefficients	sd	tvalues	df	pvalues	signif.
aldehyde	-0.122131	0.0177776	-6.86994	35	1.26598e-07	***
alcohols1(*)	-0.0946973	0.0103833	-9.12011	35	4.01209e-10	***
alcohols2(*)	-0.0589191	0.0160502	-3.67092	35	0.00119904	**
acids	0.0390196	0.0117896	3.30965	35	0.00279284	**
acids1(*)	-0.0428877	0.0163374	-2.62512	35	0.012756	*
acids2(*)	0.0529869	0.00885008	5.98717	35	1.44492e-06	***
acids3(*)	0.0397067	0.0124737	3.18324	35	0.0034341	**
ketones	-0.110534	0.0105397	-10.4874	35	2.1649e-11	***
esters	-0.141373	0.0163143	-8.66563	35	9.37719e-10	***
Roquefort versus non-Roquefort populations (2:1 component:OSC component)(not shown)
compounds	coefficients	sd	tvalues	df	pvalues	signif.
3-methyl-butanal	-0.0158347	0.0106783	-1.48288	17	0.240627
3-methyl-1-butanol	0.0225964	0.00979694	2.30647	17	0.0678907
2-Heptanol	0.0375178	0.00328235	11.4302	17	8.441e-08	***
2-Hexanol	0.0371821	0.00474388	7.83791	17	6.4235e-06	***
2-Nonanol	0.0252638	0.00554902	4.55284	17	0.00102562	**
2-Octanol	0.0162565	0.00623581	2.60696	17	0.0387638	*
Isopropyl Alcohol	0.0104353	0.00951538	1.09667	17	0.411538
Acetic acid	0.0290833	0.00484477	6.00303	17	9.50279e-05	***
Butanoic acid	0.0386393	0.00566228	6.82398	17	2.95979e-05	***
Dodecanoic acid	0.00235176	0.0107208	0.219364	17	0.896194
Heptanoic acid	0.00565582	0.0131216	0.431032	17	0.767841
Hexanoic acid	0.0342748	0.00726776	4.716	17	0.000797297	***
n-Decanoic acid	0.0341918	0.00537575	6.36037	17	5.68861e-05	***
Nonanoic acid	0.00136225	0.0100456	0.135607	17	0.935802
Pentanoic acid	0.0314458	0.00743136	4.2315	17	0.00187365	**
Propanoic acid	0.00102483	0.00917881	0.111652	17	0.935802
Octanoic acid	0.0357777	0.00347872	10.2847	17	2.04867e-07	***
Acetoin	0.0177092	0.0111031	1.59498	17	0.206619
2-Butanone	0.00248536	0.00617543	0.402459	17	0.769291
2-Heptanone	0.0205434	0.0076384	2.68948	17	0.0362512	*
2-Hexanone	0.0142428	0.00671839	2.11997	17	0.0891346
2-Nonanone	-0.0239841	0.00899863	-2.66531	17	0.0362512	*
2-Octanone	-0.0319986	0.00577117	-5.54456	17	0.000203759	***
2-Pentanone	-0.00660417	0.010267	-0.643243	17	0.623235
2-Undecanone	-0.0036318	0.00566138	-0.641505	17	0.623235
3-Octanone	0.0163118	0.00887626	1.83768	17	0.139419
5-Hepten-2-one	0.00760459	0.0116485	0.652838	17	0.623235
5-Nonen-2-one	-0.00860985	0.00874716	-0.984302	17	0.451693
8-Nonen-2-one	-0.00783224	0.00771138	-1.01567	17	0.446929
9-Decen-1-ol methyl ether	0.0241293	0.00594009	4.06211	17	0.00249388	**
2-phenylethyl-acetate	-0.0262959	0.0070666	-3.72115	17	0.00485149	**
3-methyl-butanoic acid	0.0221413	0.00633563	3.49473	17	0.00740161	**
3-methylbutyl-butyrate	0.0058813	0.00718388	0.81868	17	0.54748
Ethyl-butyrate	0.0139424	0.0121131	1.15102	17	0.393564
Methyl-butyrate	0.000755805	0.0116912	0.0646471	17	0.949209
Methyl-decanoate	-0.00771949	0.00413976	-1.86472	17	0.1384
Methyl-dodecanoate	-0.0104675	0.00491681	-2.12891	17	0.0891346
Ethyl-hexanoate	-0.0321528	0.00669925	-4.79946	17	0.000742442	***
Methyl-hexanoate	0.0262067	0.00831523	3.15165	17	0.0145559	*
Ethyl-octanoate	-0.039852	0.00826289	-4.82301	17	0.000742442	***
compound families	coefficients	sd	tvalues	df	pvalues	signif.
aldehyde	-0.0811938	0.0210991	-3.8482	17	0.00231965	**
alcohols1(*)	0.037487	0.0326927	1.14665	17	0.343813
alcohols2(*)	0.120586	0.0136612	8.82691	17	4.19792e-07	***
acids	0.119792	0.0135637	8.83182	17	4.19792e-07	***
acids1(*)	0.0611484	0.0240219	2.54553	17	0.0313519	*
acids2(*)	0.0755195	0.0131926	5.72437	17	5.58161e-05	***
acids3(*)	0.121884	0.0146995	8.2917	17	6.70136e-07	***
ketones	-0.0171187	0.0262919	-0.651101	17	0.589146
esters	-0.00375483	0.0312953	-0.119981	17	0.905905
among the four populations (2:3 component:OSC component)
compounds	coefficients	sd	tvalues	df	pvalues	signif.
3-methyl-butanal	-0.125345	0.0306362	-4.09141	35	0.000736786	***
3-methyl-1-butanol	-0.0761873	0.0136744	-5.57153	35	5.67179e-05	***
2-Heptanol	0.00185053	0.0200663	0.0922209	35	0.964928
2-Hexanol	-0.00145123	0.0194032	-0.0747933	35	0.964928
2-Nonanol	-0.0900152	0.0183747	-4.89887	35	0.000174132	***
2-Octanol	-0.0245107	0.0207707	-1.18006	35	0.378359
Isopropyl Alcohol	-0.0338117	0.0131182	-2.57746	35	0.0358112	*
Acetic acid	0.11343	0.0202671	5.59677	35	5.67179e-05	***
Butanoic acid	0.124964	0.0300711	4.15562	35	0.000661859	***
Dodecanoic acid	0.0290111	0.0305405	0.949922	35	0.480918
Heptanoic acid	0.0502986	0.027001	1.86284	35	0.149252
Hexanoic acid	0.124267	0.0238168	5.21763	35	8.30357e-05	***
n-Decanoic acid	0.01236	0.0167239	0.739063	35	0.605042
Nonanoic acid	0.0547483	0.0309247	1.77038	35	0.170751
Pentanoic acid	0.0985716	0.0184806	5.3338	35	7.78341e-05	***
Propanoic acid	0.037536	0.0350286	1.07158	35	0.418984
Octanoic acid	0.0663693	0.0165803	4.0029	35	0.000884558	***
Acetoin	0.0130314	0.0186871	0.697348	35	0.605042
2-Butanone	0.0121263	0.0177568	0.682909	35	0.605042
2-Heptanone	-0.0681359	0.0178863	-3.8094	35	0.00143952	**
2-Hexanone	-0.0110289	0.0208285	-0.529512	35	0.669023
2-Nonanone	-0.104819	0.0219252	-4.78078	35	0.000207024	***
2-Octanone	-0.133162	0.0303237	-4.39135	35	0.000427852	***
2-Pentanone	-0.0769763	0.01804	-4.26698	35	0.000520903	***
2-Undecanone	-0.0265756	0.0172512	-1.54051	35	0.240783
3-Octanone	0.0278632	0.0206091	1.35199	35	0.308421
5-Hepten-2-one	0.00857088	0.0387003	0.221468	35	0.892989
5-Nonen-2-one	-0.0535	0.0210005	-2.54756	35	0.0362283	*
8-Nonen-2-one	-0.0331811	0.01917	-1.73089	35	0.175772
9-Decen-1-ol methyl ether	-0.0505019	0.0114832	-4.39788	35	0.000427852	***
2-phenylethyl-acetate	0.0148001	0.0276585	0.535102	35	0.669023
3-methyl-butanoic acid	-1.36726e-05	0.0156403	-0.000874189	35	0.999307
3-methylbutyl-butyrate	0.0165133	0.0313867	0.526123	35	0.669023
Ethyl-butyrate	0.00979282	0.0141544	0.691859	35	0.605042
Methyl-butyrate	-0.132355	0.0303146	-4.36604	35	0.000427852	***
Methyl-decanoate	-0.0248761	0.0193662	-1.28451	35	0.331842
Methyl-dodecanoate	-0.0329858	0.0219975	-1.49952	35	0.248182
Ethyl-hexanoate	-0.0922992	0.0378015	-2.44168	35	0.0440318	*
Methyl-hexanoate	-0.102335	0.0224268	-4.56307	35	0.000340489	***
Ethyl-octanoate	0.0428419	0.0401528	1.06697	35	0.418984
compound families	coefficients	sd	tvalues	df	pvalues	signif.
aldehyde	-0.306322	0.0561871	-5.45182	35	7.34323e-06	***
alcohols1(*)	-0.186792	0.0267271	-6.98888	35	1.77698e-07	***
alcohols2(*)	-0.0539404	0.0423838	-1.27266	35	0.237967
acids	0.237869	0.0444253	5.35437	35	8.22655e-06	***
acids1(*)	-0.0250466	0.0399618	-0.626763	35	0.534882
acids2(*)	0.227337	0.018886	12.0373	35	4.82506e-13	***
acids3(*)	0.240809	0.0463675	5.19349	35	1.14861e-05	***
ketones	-0.226707	0.034233	-6.62246	35	3.53898e-07	***
esters	-0.316669	0.0486172	-6.51352	35	3.68192e-07	***
Table legend	coefficients	standard deviation	t values	degree of freedom	P-values	Significance
Significance codes: 0 < ‘***’ <0.001 < '**' < 0.01 < '*' < 0.05 < "." < 0.1 < ' ' < 1
post-hoc
An estimated marginal means (emmeans) has been done as post-hoc analysis on the population effect with a tuckeyHSD adjustment method on p-values for multiple test biais
alcohols I and II
contrast	estimate	SE	df	t.ratio	p.value	signif
non-Roquefort - lumber/food spoiler	0.333316	0.0949881	30	3.50903	0.00745675	**
Roquefort - lumber/food spoiler	2.29664	0.0949881	30	24.1782	4.60743e-14	***
Roquefort - non-Roquefort	1.96333	0.0949881	30	20.6692	4.60743e-14	***
silage/food spoiler - lumber/food spoiler	-0.0645602	0.0949881	30	-0.679666	0.903996
silage/food spoiler - non-Roquefort	-0.397876	0.0949881	30	-4.18869	0.00123405	**
silage/food spoiler - Roquefort	-2.36121	0.0949881	30	-24.8579	4.60743e-14	***
alcohols I
contrast	estimate	SE	df	t.ratio	p.value	signif
non-Roquefort - lumber/food spoiler	1.03719	0.239877	30	4.32385	0.000853664	***
Roquefort - lumber/food spoiler	1.92983	0.239877	30	8.04508	3.27251e-08	***
Roquefort - non-Roquefort	0.892639	0.239877	30	3.72123	0.00430314	**
silage/food spoiler - lumber/food spoiler	-0.182638	0.239877	30	-0.761382	0.871063
silage/food spoiler - non-Roquefort	-1.21983	0.239877	30	-5.08523	0.000103381	***
silage/food spoiler - Roquefort	-2.11247	0.239877	30	-8.80646	4.76548e-09	***
alcohols II
contrast	estimate	SE	df	t.ratio	p.value	signif
non-Roquefort - lumber/food spoiler	0.193961	0.0923231	30	2.10089	0.175939
Roquefort - lumber/food spoiler	2.27845	0.0923231	30	24.6791	4.60743e-14	***
Roquefort - non-Roquefort	2.08449	0.0923231	30	22.5782	4.60743e-14	***
silage/food spoiler - lumber/food spoiler	-0.0408651	0.0923231	30	-0.442631	0.970531
silage/food spoiler - non-Roquefort	-0.234826	0.0923231	30	-2.54352	0.0732797
silage/food spoiler - Roquefort	-2.31931	0.0923231	30	-25.1217	4.60743e-14	***
ketones
contrast	estimate	SE	df	t.ratio	p.value	signif
non-Roquefort - lumber/food spoiler	1.17742	0.169897	30	6.93021	6.24128e-07	***
Roquefort - lumber/food spoiler	1.62528	0.169897	30	9.56631	7.50801e-10	***
Roquefort - non-Roquefort	0.447865	0.169897	30	2.6361	0.0600366
silage/food spoiler - lumber/food spoiler	-0.648225	0.169897	30	-3.81541	0.00335856	**
silage/food spoiler - non-Roquefort	-1.82564	0.169897	30	-10.7456	4.94803e-11	***
silage/food spoiler - Roquefort	-2.27351	0.169897	30	-13.3817	2.58571e-13	***
esters
contrast	estimate	SE	df	t.ratio	p.value	signif
non-Roquefort - lumber/food spoiler	1.65367	0.113463	30	14.5745	6.9833e-14	***
Roquefort - lumber/food spoiler	1.76797	0.113463	30	15.5819	5.00711e-14	***
Roquefort - non-Roquefort	0.114301	0.113463	30	1.00739	0.746348
silage/food spoiler - lumber/food spoiler	-0.376073	0.113463	30	-3.3145	0.0121938	*
silage/food spoiler - non-Roquefort	-2.02974	0.113463	30	-17.889	4.60743e-14	***
silage/food spoiler - Roquefort	-2.14404	0.113463	30	-18.8964	4.60743e-14	***
acids I, II and III
contrast	estimate	SE	df	t.ratio	p.value	signif
non-Roquefort - lumber/food spoiler	-1.63497	0.117766	30	-13.8832	1.29119e-13	***
Roquefort - lumber/food spoiler	-0.154416	0.117766	30	-1.31121	0.563193
Roquefort - non-Roquefort	1.48056	0.117766	30	12.572	1.08014e-12	***
silage/food spoiler - lumber/food spoiler	-2.21863	0.117766	30	-18.8394	4.60743e-14	***
silage/food spoiler - non-Roquefort	-0.583662	0.117766	30	-4.95612	0.000148272	***
silage/food spoiler - Roquefort	-2.06422	0.117766	30	-17.5282	4.62963e-14	***
acids I
contrast	estimate	SE	df	t.ratio	p.value	signif
non-Roquefort - lumber/food spoiler	0.0519644	0.270289	30	0.192255	0.997424
Roquefort - lumber/food spoiler	1.6575	0.270289	30	6.13234	5.56022e-06	***
Roquefort - non-Roquefort	1.60554	0.270289	30	5.94009	9.48383e-06	***
silage/food spoiler - lumber/food spoiler	-0.533504	0.270289	30	-1.97383	0.22029
silage/food spoiler - non-Roquefort	-0.585468	0.270289	30	-2.16608	0.156005
silage/food spoiler - Roquefort	-2.19101	0.270289	30	-8.10617	2.79616e-08	***
acids II
non-Roquefort - lumber/food spoiler	-1.57038	0.280306	30	-5.60238	2.43289e-05	***
Roquefort - lumber/food spoiler	-0.539655	0.280306	30	-1.92523	0.239233
Roquefort - non-Roquefort	1.03073	0.280306	30	3.67715	0.00482873	**
silage/food spoiler - lumber/food spoiler	-1.97403	0.280306	30	-7.04242	4.61002e-07	***
silage/food spoiler - non-Roquefort	-0.40365	0.280306	30	-1.44003	0.485205
silage/food spoiler - Roquefort	-1.43438	0.280306	30	-5.11718	9.45456e-05	***
acids III
contrast	estimate	SE	df	t.ratio	p.value	signif
non-Roquefort - lumber/food spoiler	-1.6515	0.116323	30	-14.1975	9.22595e-14	***
Roquefort - lumber/food spoiler	-0.179686	0.116323	30	-1.54472	0.424528
Roquefort - non-Roquefort	1.47181	0.116323	30	12.6528	9.25593e-13	***
silage/food spoiler - lumber/food spoiler	-2.23314	0.116323	30	-19.1978	4.60743e-14	***
silage/food spoiler - non-Roquefort	-0.581646	0.116323	30	-5.00026	0.000131081	***
silage/food spoiler - Roquefort	-2.05346	0.116323	30	-17.653	4.62963e-14	***
Table legend	estimate	standard error	degree of freedom	t ratio	P-value	significance
Significance codes: 0 < ‘***’ <0.001 < '**' < 0.01 < '*' < 0.05 < "." < 0.1 < ' ' < 1
