## Supplementary Table 2A for "Strong effect of *Penicillium roqueforti* populations on volatile and metabolic compounds responsible for aromas, flavor and texture in blue cheeses"

### Sheet: 2A
Table 2A: calibration table for targeted aqueous metabolites compounds analysis (amino acids)
Retention time (min)	Compound	Concentration (ng/µl)				Exact Mass	M+H+
1,62	Cysteinesulfinic_acid	0.054	0.535	2.675	5.35	153.01	154.017
1,88	Taurine	0.051	0.51	2.57	5.14	125.015	126.022
1,95	Hypotaurine	0.057	0.572	2.86	5.72	109.02	110.027
2,51	Aspartic_acid	0.054	0.54	2.77	5.54	133.038	134.045
2,66	Serine	0.044	0.438	2.19	4.38	105.043	106.05
2,73	o-acetyl-serine	0.05	0.497	2.485	4.97	147.053	148.06
2,8	Cysteine	0.025	0.252	1.26	2.52	121.02	122.027
2,81	Glycine	0.031	0.313	1.565	3.13	75.032	76.0393
2,83	Threonine	0.05	0.496	2.48	4.96	119.058	120.066
2,95	Glutamic_acid	0.061	0.613	3.065	6.13	147.053	148.06
3,08	Alanine	0.037	0.371	1.855	3.71	89.0477	90.055
3,1	Proline	0.048	0.479	2.395	4.79	115.063	116.071
3,36	Cystathionine	0.049	0.49	2.45	4.9	222.067	223.075
4,8	Homocysteine	0.048	0.475	2.375	4.75	135.035	136.043
5,22	L-valine	0.049	0.488	2.44	4.88	117.079	118.086
5,35	Glutathione_reduced	0.054	0.538	2.69	5.38	307.084	308.091
5,77	Gamma_Glutamylcysteine	0.051	0.505	2.525	5.05	250.062	251.07
5,82	Cysteinylglycine	0.051	0.51	2.55	5.1	178.041	179.048
6,16	Histidine	0.065	0.646	3.23	6.46	155.069	156.077
6,94	Methionine	0.062	0.621	3.105	6.21	149.051	150.058
7,3	Lysine	0.061	0.608	3.04	6.08	146.106	147.113
9,02	Arginine	0.073	0.725	3.625	7.25	174.112	175.119
9,7	Tyrosine	0.075	0.754	3.77	7.54	181.074	182.081
9,87	Isoleucine	0.055	0.546	2.73	5.46	131.095	132.102
10,13	Leucine	0.055	0.546	2.73	5.46	131.095	132.102
10,79	Phenylalanine	0.069	0.688	3.44	6.88	165.079	166.086
11,13	S_Adenosyl_Methionine	0.054	0.54	2.7	5.4	398.137	399.145
