## Supplementary Table 2B for "Strong effect of *Penicillium roqueforti* populations on volatile and metabolic compounds responsible for aromas, flavor and texture in blue cheeses"

### Sheet: 2B
Table 2B: concentrations of amino acids in cheese and sheep's milk
		casein types	alpha s1	beta	kappa	alpha s2
		percentage*	0.0666	0.616	0.089	0.2284	*on total caseins in sheep milk according to https://doi.org/10.1002/jsfa.6750
		ID genbank	AEN84772.1	CAA34502.1	AAP69943	CAA26983.1
		sequence	MKLLILTCLVAVALARPKHPIKHQGLSPEVLNENLLRFVVAPFPEVFRKENINELSKDIGSESIEDQAMEDAKQMKAGSSSSSEEIVPNSAEQKYIQKEDVPSERYLGYLEQLLRLKKYNVPQLEIVPKSAEEQLHSMKEGNPAHQKQPMIAVNQELAYFYPQLFRQFYQLDAYPSGAWYYLPLGTQYTDAPSFSDIPNPIGSENSGKTTMPLW	MKVLILACLVALALAREQEELNVVGETVESLSSSEESITHINKKIEKFQSEEQQQTEDELQDKIHPFAQAQSLVYPFTGPIPNSLPQNILPLTQTPVVVPPFLQPEIMGVPKVKETMVPKHKEMPFPKYPVEPFTESQSLTLTDVEKLHLPLPLVQSWMHQPPQPLPPTVMFPPQSVLSLSQPKVLPVPQKAVPQRDMPIQAFLLYQEPVLGPVRGPFPILV	CCEKDERFFDDKIAKYIPIQYVLSRYPSYGLNYYQQRPVALINNQFLPYPYYAKPVAVRSPAQTLQWQVLPNAVPAKSCQDQPTAMARHPHPHLSFMAIPPKKDQDKTEIPAINTIASAEPTVHSTPTTEAVVNAVDNPEASSESIASAPETNTAQVTSTEV	MKFFIFTCLLAVALAKHKMEHVSSSEEPINISQEIYKQEKNMAIHPRKEKLCTTSCEEVVRNADEEEYSIRSSSEESAEVAPEEVKITVDDKHYQKALNEINQFYQKFPQYLQYLYQGPIVLNPWDQVKRNAGPFTPTVNREQLSTSEENSKKTIDMESTEVFTKKTKLTEEEKNRLNFLKKISQYYQKFAWPQYLKTVDQHQKAMKPWTQPKTNAIPYVRYL
		length	214	222	162	223			significances (jacknife test)			concentrations means
			proportion (%) of amino acid in casein (above)				in total casein	rank	Cheese vs non-Cheese	Roq. vs non-Roq.	four populations	Roquefort	non-Roquefort	Silage	Lumber
Proline	P	Pro	0.0841	0.1532	0.1173	0.0538	0.1227	1				1247.7	1000	988.484	1224.8
Leucine	L	Leu	0.1075	0.1216	0.0432	0.0628	0.100253	2	***	***	***	3624.65	2130.06	1749.2	2862.22
Glutamic Acid	E	Glu	0.0935	0.0856	0.0556	0.1121	0.0895087	3	***	**		5147.34	4151.03	4135.3	5241.11
Valine	V	Val	0.0514	0.1036	0.0741	0.0583	0.0871515	4	***	***		2014.01	1249.76	1094.76	1654.65
Glutamine	Q	Gln	0.0701	0.0946	0.0679	0.0717	0.0853616	5				NA	NA	NA	NA
Lysine	K	Lys	0.0701	0.0586	0.0494	0.1121	0.0707665	6	*	**	*	4188.5	2731.78	2134.63	3361.16
Serine	S	Ser	0.0841	0.0631	0.0741	0.0673	0.0664369	7	***	***	**	961.268	634.599	616.972	850.955
Threonine	T	Thr	0.0234	0.0495	0.0741	0.0673	0.0540167	8	*	***		937.78	616.257	580.753	818.573
Alanine	A	Ala	0.0701	0.036	0.1173	0.0538	0.0495723	9		*	***	943.566	630.526	563.013	805.267
Isoleucine	I	Ile	0.0514	0.045	0.0556	0.0538	0.0483796	10	***	***	*	1635.12	1116.84	968.338	1437.67
Phenylalanine	F	Phe	0.0327	0.0405	0.0247	0.0404	0.0385515	11	*	*	*	2464.84	1452.8	1351.58	2044.03
Asparagine	N	Asn	0.0467	0.018	0.0494	0.0538	0.0308827	12				NA	NA	NA	NA
Tyrosine	Y	Tyr	0.0514	0.0135	0.0556	0.0538	0.0289756	13		**		1847.7	909.923	724.58	1312.95
Methionine	M	Met	0.028	0.0315	0.0123	0.0224	0.0274797	14	***	**		1302.49	678.994	657.604	959.129
Aspartic Acid	D	Asp	0.0327	0.018	0.0432	0.0269	0.0232546	15	**		*	1483.8	1147.09	1133.37	1298.11
Histidine	H	His	0.0187	0.0225	0.0247	0.0224	0.0224199	16				957.183	730.394	772.891	1035.08
Arginine	R	Arg	0.028	0.0135	0.0309	0.0314	0.0201027	17	**			1251	805.59	649.467	1121.04
Glycine	G	Gly	0.0421	0.0225	0.0062	0.009	0.0192713	18				362.353	344.965	355.602	432.075
Cysteine	C	Cys	0.0047	0.0045	0.0185	0.0135	0.00781492	19				NA	NA	NA	NA
Tryptophan	W	Trp	0.0093	0.0045	0.0062	0.0135	0.00702658	20				171.428	121.708	117.465	161.844
Citrulline	arginine precursor								***			597.604	448.906	219.631	480.738
Cystathionine	cysteine precursor									*		15.6172	16.1314	17.2887	16.2997
Ornithine	citrulline precursor								**		***	197.728	102.078	80.9459	104.185
Spermidine	derived from putrescine & methionine, spermine precursor								***			29.9882	25.5088	23.5786	31.4547
Taurine	cysteine derived								**	**		25.4861	15.1291	13.2858	13.9046
Hypotaurine	taurine precursor									*		8.81773	6.9373	4.61488	6.58136
