## Supplementary Table 3 for "Strong effect of *Penicillium roqueforti* populations on volatile and metabolic compounds responsible for aromas, flavor and texture in blue cheeses"

### Sheet: 3
Table 3: list of measured volatile compounds and their metabolic precursors
chemical class compounds	metabolic pathway precursors
Aldehyde	Proteolysis AAs catabolism
3-methyl-butanal	Leucine
Alcohols1	Proteolysis AAs catabolism
3-methyl-1-butanol	Leucine
Isopropyl_Alcohol	Valine
Alcohols2	Lipolysis Methyl ketone reduction
2-Heptanol	2-Octanone
2-Hexanol	2-Heptanone
2-Octanol	2-Nonanone
2-Nonanol	2-Undecanone
Acid1
3-methyl-butanoic acid (iC5)**	3-methyl-butanal oxidation
Acids2
Acetic acid (C2)*	lactose metabolism lipolysis
Propanoic acid (C3)	lactose metabolism
Acids3
Butanoic acid (C4)	b-oxidation
Pentanoic acid (C5)	b-oxidation
Hexanoic acid (C6)	b-oxidation
Heptanoic acid (C7)	b-oxidation
Octanoic acid (C8)	b-oxidation
Nonanoic acid (C9)	b-oxidation
Decanoic acid (C10)	b-oxidation
Dodecanoic acid (C12)	b-oxidation
Ketones	Fatty acids decarboxylation
Acetoin***
2-Butanone	Pentanoic acid
2-Pentanone	Hexanoic acid
2-Hexanone	Heptanoic acid
2-Heptanone	Octanoic acid
2-Octanone	Nonanoic acid
3-Octanone	unknown
2-Nonanone	Decanoic acid
2-Undecanone	Dodecanoic acid
5-Hepten-2-one	unknown
5-Nonen-2-one	unknown
8-Nonen-2-one	unknown
Esters
3-methylbutyl-butyrate	3-methyl-1-butanol + butanoic acid
2-phenylethyl-acetate	3-phenylethanol + acetic aicd
Ethyl-butyrate	Ethanol + butanoic acid
Ethyl-hexanoate	Ethanol + hexanoic acid
Ethyl-octanoate	Ethanol + octanoic acid
Methyl-butyrate	Methanol + butanoic acid
Methyl-hexanoate	Methanol + hexanoic acid
Methyl-decanoate	Methanol + decanoic acid
Methyl-dodecanoate	Methanol + dodecanoic acid
9-Decen-1-ol_methyl_ether	unknown
* Acetic acid could be formed by others pathways
** 3-methyl-butanoic acid is formed via proteolysis/leucine catabolism
*** acetoin could be formed by proteolysis or lactate/citrate metabolism
