## Supplementary Table 4A for "Strong effect of *Penicillium roqueforti* populations on volatile and metabolic compounds responsible for aromas, flavor and texture in blue cheeses"

### Sheet: 4A
Table 4A: Elution gradient of organic metabolites analysis
Time (min)	Solvent A	Solvent B
0	0.68	0.32
1.5	0.68	0.32
4	0.55	0.45
5	0.48	0.52
8	0.42	0.58
11	0.34	0.66
14	0.3	0.7
18	0.25	0.75
21	0.03	0.97
25	0.03	0.97
26	0.68	0.32
Solvent A: water/acetonitrile 60/40 v/v with 0.1% formic acid and 10mM ammonium formate
Solvent B: isopropanol/acetonitrile 90/10 v/v with 0.1% formic acid and 10 mM ammonium formate
