## Supplementary Table 4B for "Strong effect of *Penicillium roqueforti* populations on volatile and metabolic compounds responsible for aromas, flavor and texture in blue cheeses"

### Sheet: 4B
Table 4B: Calibration solutions table
Triglycerides (mixture) at 600 ng/µL
Name	Formula	exact Mass	M+(NH4)+	retention time (min)	Ionisation mode
tri-caprylin	C27 H50 O6	470.361	488.395	11.5	positive
tri-caprin	C33 H62 O6	554.455	572.488	15.29	positive
tri-laurin	C39 H74 O6	638.549	656.582	18.87	positive
tri-myristin	C45 H86 O6	722.642	740.676	22.32	positive
tri-palmitin	C51 H98 O6	806.736	824.77	23.92	positive
tri-olein	C55 H104 O6	884.783	902.817	24.01	positive
Free Fatty Acids at 400 ng/µL
Name	Formula	exact Mass	M+(H-)	retention time (min)	Ionisation mode
Nonanoic acid	C9 H18 O2	158.131	157.123	3.2	negative
Octadecanoic acid	C18 H36 O2	284.272	283.264	10.48	negative
Oleic acid	C18 H34 O2	282.256	281.249	9.16	negative
Linoleic acid	C18 H 32 O2	280.24	279.233	7.8	negative
Heneicosanoic acid	C21 H42 O2	326.318	325.311	13.08	negative
