## Supplementary Table 4C for "Strong effect of *Penicillium roqueforti* populations on volatile and metabolic compounds responsible for aromas, flavor and texture in blue cheeses"

### Sheet: 4C
Table 4C: Mass identification of triglycerides table
Carbone combination			Total carbon	Formula fatty-acid1			Formula fatty-acid2			Formula fatty-acid3			Formula glycerol			Formula TG			MW TG	MW TG+(NH4)+	MW: molecular weight
				C	H	O	C	H	O	C	H	O	C	H	O	C	H	O
8	8	8	24	8	16	2	8	16	2	8	16	2	3	8	3	27	50	6	470.361	488.395
8	8	10	26	8	16	2	8	16	2	10	20	2	3	8	3	29	54	6	498.392	516.426
8	8	12	28	8	16	2	8	16	2	12	24	2	3	8	3	31	58	6	526.423	544.457
10	10	8	28	10	20	2	10	20	2	8	16	2	3	8	3	31	58	6	526.423	544.457
8	8	14	30	8	16	2	8	16	2	14	28	2	3	8	3	33	62	6	554.455	572.488
8	10	12	30	8	16	2	10	20	2	12	24	2	3	8	3	33	62	6	554.455	572.488
10	10	10	30	10	20	2	10	20	2	10	20	2	3	8	3	33	62	6	554.455	572.488
8	8	16	32	8	16	2	8	16	2	16	32	2	3	8	3	35	66	6	582.486	600.52
10	10	12	32	10	20	2	10	20	2	12	24	2	3	8	3	35	66	6	582.486	600.52
12	12	8	32	12	24	2	12	24	2	8	16	2	3	8	3	35	66	6	582.486	600.52
8	8	18	34	8	16	2	8	16	2	18	36	2	3	8	3	37	70	6	610.517	628.551
8	12	14	34	8	16	2	12	24	2	14	28	2	3	8	3	37	70	6	610.517	628.551
10	10	14	34	10	20	2	10	20	2	14	28	2	3	8	3	37	70	6	610.517	628.551
12	12	10	34	12	24	2	12	24	2	10	20	2	3	8	3	37	70	6	610.517	628.551
12	12	12	36	12	24	2	12	24	2	12	24	2	3	8	3	39	72	6	636.533	654.567	see these green and blue m/z peaks on the bottom of the picture below
14	14	8	36	14	28	2	14	28	2	8	16	2	3	8	3	39	72	6	636.533	654.567
10	10	16	36	10	20	2	10	20	2	16	32	2	3	8	3	39	72	6	636.533	654.567
8	12	16	36	8	16	2	12	24	2	16	32	2	3	8	3	39	74	6	638.549	656.582
10	10	16	36	10	20	2	10	20	2	16	32	2	3	8	3	39	74	6	638.549	656.582
10	12	14	36	10	20	2	12	24	2	14	28	2	3	8	3	39	74	6	638.549	656.582
12	12	12	36	12	24	2	12	24	2	12	24	2	3	8	3	39	74	6	638.549	656.582
14	14	8	36	14	28	2	14	28	2	8	16	2	3	8	3	39	74	6	638.549	656.582
8	12	18	38	8	16	2	12	24	2	18	36	2	3	8	3	41	78	6	666.58	684.614
8	14	16	38	8	16	2	14	28	2	16	32	2	3	8	3	41	78	6	666.58	684.614
12	12	14	38	12	24	2	12	24	2	14	28	2	3	8	3	41	78	6	666.58	684.614
14	14	10	38	14	28	2	14	28	2	10	20	2	3	8	3	41	78	6	666.58	684.614
10	14	16	40	10	20	2	14	28	2	16	32	2	3	8	3	43	82	6	694.611	712.645
12	12	16	40	12	24	2	12	24	2	16	32	2	3	8	3	43	82	6	694.611	712.645
14	14	12	40	14	28	2	14	28	2	12	24	2	3	8	3	43	82	6	694.611	712.645
16	16	8	40	16	32	2	16	32	2	8	16	2	3	8	3	43	82	6	694.611	712.645
8	16	18	42	8	16	2	16	32	2	18	36	2	3	8	3	45	86	6	722.642	740.676
12	12	18	42	12	24	2	12	24	2	18	36	2	3	8	3	45	86	6	722.642	740.676
12	14	16	42	12	24	2	14	28	2	16	32	2	3	8	3	45	86	6	722.642	740.676
14	14	14	42	14	28	2	14	28	2	14	28	2	3	8	3	45	86	6	722.642	740.676
16	16	10	42	16	32	2	16	32	2	10	20	2	3	8	3	45	86	6	722.642	740.676
10	16	18	44	10	20	2	16	32	2	18	36	2	3	8	3	47	90	6	750.674	768.708
14	14	16	44	14	28	2	14	28	2	16	32	2	3	8	3	47	90	6	750.674	768.708
16	16	12	44	16	32	2	16	32	2	12	24	2	3	8	3	47	90	6	750.674	768.708
18	18	8	44	18	36	2	18	36	2	8	16	2	3	8	3	47	90	6	750.674	768.708
12	16	18	46	12	24	2	16	32	2	18	36	2	3	8	3	49	94	6	778.705	796.739
14	14	18	46	14	28	2	14	28	2	18	36	2	3	8	3	49	94	6	778.705	796.739
16	16	14	46	16	32	2	16	32	2	14	28	2	3	8	3	49	94	6	778.705	796.739
14	16	18	48	14	28	2	16	32	2	18	36	2	3	8	3	51	98	6	806.736	824.77
16	16	16	48	16	32	2	16	32	2	16	32	2	3	8	3	51	98	6	806.736	824.77
18	18	12	48	18	36	2	18	36	2	12	24	2	3	8	3	51	98	6	806.736	824.77
16	16	18	50	16	32	5	16	32	5	18	36	5	3	8	3	53	98	6	830.736	848.77
16	16	18	50	16	32	3	16	32	3	18	36	3	3	8	3	53	100	6	832.752	850.786
16	16	18	50	16	32	2	16	32	2	18	36	2	3	8	3	53	102	6	834.768	852.801
18	18	14	50	18	36	2	18	36	2	14	28	2	3	8	3	53	102	6	834.768	852.801
18	18	16	44	18	36	6	18	36	6	16	32	6	3	8	3	47	82	6	742.611	872.77
16	18	18	46	16	32	5	18	36	5	18	36	5	3	8	3	49	88	6	772.658	874.786
18	18	16	52	18	36	5	18	36	5	16	32	5	3	8	3	55	102	6	858.768	876.801
18	18	18	52	18	36	4	18	36	4	18	36	4	3	8	3	55	102	6	858.768	876.801
16	18	18	52	16	32	4	18	36	4	18	36	4	3	8	3	55	104	6	860.783	878.817
18	18	16	52	18	36	2	18	36	2	16	32	2	3	8	3	55	106	6	862.799	880.833
18	18	18	42	18	36	10	18	36	10	18	36	10	3	8	3	45	74	6	710.549	896.77
18	18	18	44	18	36	12	18	36	12	18	36	12	3	8	3	47	80	6	740.595	898.786
18	18	18	46	18	36	3	18	36	3	18	36	3	3	8	3	49	90	6	774.674	900.801
18	18	18	46	18	36	4	18	36	4	18	36	4	3	8	3	49	86	6	770.642	900.801
18	18	18	54	18	36	3	18	36	3	18	36	3	3	8	3	57	104	6	884.783	902.817
18	18	18	54	18	36	6	18	36	6	18	36	6	3	8	3	57	108	6	888.815	906.848
18	18	18	54	18	36	2	18	36	2	18	36	2	3	8	3	57	110	6	890.83	908.864
	Color legend				atomic masses
	without insaturation				C		H		N		O		S		Na		P		e	K
	with one insaturation on fatty acid				12		1.00783		14.0031		15.9949		31.9721		22.9898		30.9738		0.0005489	39.9637
	with two insaturation on fatty acid
Example of a chromatogram (organic extraction - cheese made with a cheese strain)
